# Immune and malignant cell phenotypes of ovarian cancer are determined by distinct mutational processes

**DOI:** 10.1101/2021.08.24.454519

**Authors:** Ignacio Vázquez-García, Florian Uhlitz, Nicholas Ceglia, Jamie L.P. Lim, Michelle Wu, Neeman Mohibullah, Arvin Eric B. Ruiz, Kevin M. Boehm, Viktoria Bojilova, Christopher J. Fong, Tyler Funnell, Diljot Grewal, Eliyahu Havasov, Samantha Leung, Arfath Pasha, Druv M. Patel, Maryam Pourmaleki, Nicole Rusk, Hongyu Shi, Rami Vanguri, Marc J. Williams, Allen W. Zhang, Vance Broach, Dennis Chi, Arnaud Da Cruz Paula, Ginger J. Gardner, Sarah H. Kim, Matthew Lennon, Kara Long Roche, Yukio Sonoda, Oliver Zivanovic, Ritika Kundra, Agnes Viale, Fatemeh N. Derakhshan, Luke Geneslaw, Ana Maroldi, Rahelly Nunez, Fresia Pareja, Anthe Stylianou, Mahsa Vahdatinia, Yonina Bykov, Rachel N. Grisham, Ying L. Liu, Yulia Lakhman, Ines Nikolovski, Daniel Kelly, Jianjiong Gao, Andrea Schietinger, Travis J. Hollmann, Samuel F. Bakhoum, Robert A. Soslow, Lora H. Ellenson, Nadeem R. Abu-Rustum, Carol Aghajanian, Claire F. Friedman, Andrew McPherson, Britta Weigelt, Dmitriy Zamarin, Sohrab P. Shah

## Abstract

High-grade serous ovarian cancer (HGSOC) is an archetypal cancer of genomic instability patterned by distinct mutational processes, intratumoral heterogeneity and intraperitoneal spread. We investigated determinants of immune recognition and evasion in HGSOC to elucidate co- evolutionary processes underlying malignant progression and tumor immunity. Mutational processes and anatomic sites of tumor foci were key determinants of tumor microenvironment cellular phenotypes, inferred from whole genome sequencing, single-cell RNA sequencing, digital histopathology and multiplexed immunofluorescence of 160 tumor sites from 42 treatment-naive HGSOC patients. Homologous recombination-deficient (HRD)-Dup (*BRCA1* mutant-like) and HRD-Del (*BRCA2* mutant-like) tumors harbored increased neoantigen burden, inflammatory signaling and ongoing immunoediting, reflected in loss of HLA diversity and tumor infiltration with highly-differentiated dysfunctional CD8^+^ T cells. Foldback inversion (FBI, non-HRD) tumors exhibited elevated TGFβ signaling and immune exclusion, with predominantly naive/stem-like and memory T cells. Our findings implicate distinct immune resistance mechanisms across HGSOC subtypes which can inform future immunotherapeutic strategies.

**HIGHLIGHTS:**

- Multi-region, multi-modal profiling of malignant and immune cell phenotypes in ovarian cancer
- Anatomic site specificity is a determinant of cancer cell and intratumoral immune phenotypes
- Tumor mutational processes impact mechanisms of immune control and immune evasion
- Spatial topology of HR-deficient tumors is defined by immune interactions absent from immune inert HR-proficient subtypes
