## Supplementary material for "Immune and malignant cell phenotypes of ovarian cancer are determined by distinct mutational processes": Table S1

### Sheet: Patients
patient_id	patient_age	gyn_diagnosis_chemo_intent_description	gyn_diagnosis_figo_stage
SPECTRUM-OV-002	69	Primary	IVB
SPECTRUM-OV-003	63	NACT/IDS	IIIC
SPECTRUM-OV-004	73	Primary	IIIC
SPECTRUM-OV-006	66	NACT/IDS	IIIC
SPECTRUM-OV-007	45	Primary	IIIC
SPECTRUM-OV-008	63	Primary	IIIC
SPECTRUM-OV-009	49	Primary	IVB
SPECTRUM-OV-011	68	NACT/IDS	IIIC
SPECTRUM-OV-014	83	NACT/IDS	IIIC
SPECTRUM-OV-015	49	Primary	IIIC
SPECTRUM-OV-016	59	Primary	IIIC
SPECTRUM-OV-018	63	Primary	IIIB
SPECTRUM-OV-020	49	Primary	IVB
SPECTRUM-OV-022	57	Primary	IIIB
SPECTRUM-OV-024	83	NACT/IDS	IIIC
SPECTRUM-OV-025	74	Primary	IIIC
SPECTRUM-OV-026	55	Primary	IVB
SPECTRUM-OV-028	54	NACT/IDS	IVB
SPECTRUM-OV-029	38	Primary	IVB
SPECTRUM-OV-030	69	Primary	IVB
SPECTRUM-OV-031	54	Primary	IVB
SPECTRUM-OV-032	77	NACT/IDS	IIIC
SPECTRUM-OV-033	43	Primary	IIIC
SPECTRUM-OV-034	68	Primary	IVB
SPECTRUM-OV-036	76	Primary	IIIC
SPECTRUM-OV-037	44	Primary	IVB
SPECTRUM-OV-038	54	Primary	IIB
SPECTRUM-OV-041	62	Primary	IIIC
SPECTRUM-OV-042	77	NACT/IDS	IIIC
SPECTRUM-OV-044	68	Primary	IVB
SPECTRUM-OV-045	56	Primary	IVB
SPECTRUM-OV-046	53	NACT/IDS	IIIC
SPECTRUM-OV-048	75	Primary	IIIB
SPECTRUM-OV-049	66	Primary	IVB
SPECTRUM-OV-050	77	Primary	IIIC
SPECTRUM-OV-051	67	Primary	IIIC
SPECTRUM-OV-052	60	NACT/IDS	IVB
SPECTRUM-OV-053	45	Primary	IIIC
SPECTRUM-OV-054	74	Primary	IVA
SPECTRUM-OV-056	61	Primary	IVB
SPECTRUM-OV-059	54	NACT/IDS	IIIC
SPECTRUM-OV-062	74	Primary	IVB
SPECTRUM-OV-063	68	Primary	IVB
SPECTRUM-OV-064	43	Primary	IIB
SPECTRUM-OV-065	75	Primary	IIIC
SPECTRUM-OV-066	53	Primary	IIIC
SPECTRUM-OV-067	69	Primary	IVB
SPECTRUM-OV-068	70	Primary	IIIC
SPECTRUM-OV-070	69	NACT/IDS	IIIC
SPECTRUM-OV-071	69	Primary	IVB
SPECTRUM-OV-072	61	NACT/IDS	IVB
SPECTRUM-OV-073	65	Primary	IVB
SPECTRUM-OV-075	40	NACT/IDS	IVB
SPECTRUM-OV-077	59	Primary	IVB
SPECTRUM-OV-080	56	NACT/IDS	IVB
SPECTRUM-OV-081	65	Primary	IVB
SPECTRUM-OV-082	68	Primary	IVB
SPECTRUM-OV-083	59	Primary	IVB
SPECTRUM-OV-090	69	Primary	IIIC
SPECTRUM-OV-092	68	Primary	IVB
SPECTRUM-OV-093	49	NACT/IDS	IIIC
SPECTRUM-OV-094	75	NACT/IDS	IVB
SPECTRUM-OV-097	59	NACT/IDS	IVA
SPECTRUM-OV-098	70	Primary	IIIC
SPECTRUM-OV-101	70	Primary	IIIC
SPECTRUM-OV-102	42	Primary	IVB
SPECTRUM-OV-103	67	NACT/IDS	IIIC
SPECTRUM-OV-104	66	NACT/IDS	IIIC
SPECTRUM-OV-105	56	Primary	IVB
SPECTRUM-OV-106	56	Primary	IIIC
SPECTRUM-OV-107	59	Primary	IVA
SPECTRUM-OV-110	56	Primary	IVB
SPECTRUM-OV-111	63	Primary	IVA
SPECTRUM-OV-112	68	Primary	IVB
SPECTRUM-OV-115	53	Primary	IVB
SPECTRUM-OV-116	55	Primary	IIIC
SPECTRUM-OV-117	46	Primary	IIIC
SPECTRUM-OV-118	58	Primary	IVB
