## Supplementary material for "Immune and malignant cell phenotypes of ovarian cancer are determined by distinct mutational processes": Table S4

### Sheet: Mutational signatures
patient_id	consensus_signature	consensus_hr_status	wgs_signature	myriad_signature	impact_gene_signature
SPECTRUM-OV-002	FBI	HRP	FBI		Undetermined
SPECTRUM-OV-003	HRD-Dup	HRD	HRD-Dup		HRD-Other
SPECTRUM-OV-004	FBI	HRP			FBI
SPECTRUM-OV-006	HRD-Dup	HRD			HRD-Dup
SPECTRUM-OV-007	HRD-Dup	HRD	HRD-Dup		Undetermined
SPECTRUM-OV-008	HRD-Del	HRD	HRD-Del		Undetermined
SPECTRUM-OV-009	HRD-Dup	HRD	HRD-Dup		HRD-Dup
SPECTRUM-OV-011	Undetermined	Undetermined			Undetermined
SPECTRUM-OV-014	Undetermined	Undetermined			Undetermined
SPECTRUM-OV-015	HRD-Dup	HRD			HRD-Dup
SPECTRUM-OV-016	HRD-Dup	HRD			HRD-Dup
SPECTRUM-OV-018	FBI	HRP			FBI
SPECTRUM-OV-020	Undetermined	Undetermined			Undetermined
SPECTRUM-OV-022	HRD-Dup	HRD	HRD-Dup		Undetermined
SPECTRUM-OV-024	HRD-Other	HRD		HRD	HRD-Other
SPECTRUM-OV-025	HRD-Del	HRD	HRD-Del		Undetermined
SPECTRUM-OV-026	HRD-Dup	HRD	HRD-Dup		Undetermined
SPECTRUM-OV-028	HRD-Dup	HRD	HRD-Dup	HRD	HRD-Other
SPECTRUM-OV-029	HRD-Dup	HRD			HRD-Dup
SPECTRUM-OV-030	HRD-Del	HRD			HRD-Del
SPECTRUM-OV-031	HRD-Dup	HRD	HRD-Dup		HRD-Dup
SPECTRUM-OV-032	Undetermined	Undetermined			Undetermined
SPECTRUM-OV-033	HRD-Dup	HRD			HRD-Dup
SPECTRUM-OV-034	HRD-Dup	HRD			HRD-Dup
SPECTRUM-OV-036	HRD-Del	HRD	HRD-Del		HRD-Del
SPECTRUM-OV-037	HRD-Dup	HRD			Undetermined
SPECTRUM-OV-038	HRD-Other	HRD			HRD-Other
SPECTRUM-OV-041	FBI	HRP			FBI
SPECTRUM-OV-042	Undetermined	Undetermined			Undetermined
SPECTRUM-OV-044	HRD-Dup	HRD	HRD-Dup		HRD-Dup
SPECTRUM-OV-045	TD	HRP	TD	HRP	Undetermined
SPECTRUM-OV-046	Undetermined	Undetermined			Undetermined
SPECTRUM-OV-048	FBI	HRP			FBI
SPECTRUM-OV-049	HRD-Dup	HRD	HRD-Dup		Undetermined
SPECTRUM-OV-050	HRD-Dup	HRD	HRD-Dup		Undetermined
SPECTRUM-OV-051	HRD-Del	HRD	HRD-Del	HRP	FBI
SPECTRUM-OV-052	HRD-Other	HRD			HRD-Other
SPECTRUM-OV-053	HRD-Dup	HRD	HRD-Dup		Undetermined
SPECTRUM-OV-054	FBI	HRP	FBI		FBI
SPECTRUM-OV-056	Undetermined	Undetermined			Undetermined
SPECTRUM-OV-059	Undetermined	Undetermined		HRP	Undetermined
SPECTRUM-OV-062	Undetermined	Undetermined		HRP	Undetermined
SPECTRUM-OV-063	FBI	HRP	FBI		Undetermined
SPECTRUM-OV-064	HRD-Dup	HRD			HRD-Dup
SPECTRUM-OV-065	FBI	HRP	FBI		Undetermined
SPECTRUM-OV-066	Undetermined	Undetermined			Undetermined
SPECTRUM-OV-067	FBI	HRP	FBI		Undetermined
SPECTRUM-OV-068	HRD-Del	HRD	HRD-Del		TD
SPECTRUM-OV-070	HRD-Dup	HRD		HRD	HRD-Dup
SPECTRUM-OV-071	HRD-Other	HRD		HRD	Undetermined
SPECTRUM-OV-072	HRD-Del	HRD			HRD-Del
SPECTRUM-OV-073	FBI	HRP		HRD	FBI
SPECTRUM-OV-075	Undetermined	Undetermined			Undetermined
SPECTRUM-OV-077	HRD-Other	HRD		HRD	Undetermined
SPECTRUM-OV-080	Undetermined	Undetermined			Undetermined
SPECTRUM-OV-081	TD	HRP	TD	HRP	TD
SPECTRUM-OV-082	HRD-Del	HRD	HRD-Del		TD
SPECTRUM-OV-083	FBI	HRP	FBI		Undetermined
SPECTRUM-OV-090	Undetermined	Undetermined			Undetermined
SPECTRUM-OV-092	Undetermined	Undetermined			Undetermined
SPECTRUM-OV-093	Undetermined	Undetermined			Undetermined
SPECTRUM-OV-094	Undetermined	Undetermined		HRP	Undetermined
SPECTRUM-OV-097	Undetermined	Undetermined		HRP	Undetermined
SPECTRUM-OV-098	FBI	HRP			FBI
SPECTRUM-OV-101	HRD-Other	HRD		HRD	Undetermined
SPECTRUM-OV-102	Undetermined	Undetermined			Undetermined
SPECTRUM-OV-103	FBI	HRP		HRP	FBI
SPECTRUM-OV-104	Undetermined	Undetermined		HRP	Undetermined
SPECTRUM-OV-105	FBI	HRP			FBI
SPECTRUM-OV-106	FBI	HRP			FBI
SPECTRUM-OV-107	FBI	HRP			FBI
SPECTRUM-OV-110	Undetermined	Undetermined			Undetermined
SPECTRUM-OV-111	Undetermined	Undetermined			Undetermined
SPECTRUM-OV-112	FBI	HRP	FBI		Undetermined
SPECTRUM-OV-115	HRD-Other	HRD		HRD	Undetermined
SPECTRUM-OV-116	HRD-Dup	HRD			HRD-Dup
SPECTRUM-OV-117	HRD-Dup	HRD			HRD-Dup
SPECTRUM-OV-118	HRD-Dup	HRD			HRD-Dup

### Sheet: Signature proportions
topic	SPECTRUM-OV-002_S1_INFRACOLIC_OMENTUM	SPECTRUM-OV-003_S2_PELVIC_PERITONEUM	SPECTRUM-OV-007_S1_INFRACOLIC_OMENTUM	SPECTRUM-OV-008_S1_LEFT_RENAL_LYMPH_NODE	SPECTRUM-OV-009_S1_RIGHT_OVARY	SPECTRUM-OV-022_S1_LEFT_OVARY	SPECTRUM-OV-025_S1_RECTUM	SPECTRUM-OV-026_S1_LIVER	SPECTRUM-OV-031_S1_LEFT_INFRARENAL_LYMPH_NODE	SPECTRUM-OV-036_S1_BOWEL	SPECTRUM-OV-045_S1_INFRACOLIC_OMENTUM	SPECTRUM-OV-049_S1_COLON	SPECTRUM-OV-050_S1_INFRACOLIC_OMENTUM	SPECTRUM-OV-051_S1_INFRACOLIC_OMENTUM	SPECTRUM-OV-053_S1_INFRACOLIC_OMENTUM	SPECTRUM-OV-054_S1_INFRACOLIC_OMENTUM	SPECTRUM-OV-067_S1_INFRACOLIC_OMENTUM	SPECTRUM-OV-068_S1_INFRACOLIC_OMENTUM	SPECTRUM-OV-081_S1_LEFT_OVARY	SPECTRUM-OV-082_S1_INFRACOLIC_OMENTUM	SPECTRUM-OV-083_S1_INFRACOLIC_OMENTUM
SBS1 (Age)	0.968983	-0.379196	-0.41676	-0.402456	-0.314891	-0.131914	-0.329107	-0.379036	-0.388345	-0.405741	-0.37029	-0.367535	-0.406328	-0.414439	-0.375891	0.614016	0.653824	-0.420263	0.0763658	-0.372989	0.00259478
SBS5 (Age)	1.10723	-0.130101	-0.73692	-0.714967	-0.0708186	0.346193	-0.11906	-0.418923	-0.678611	-0.668449	-0.951605	-0.619971	-1.47902	-1.04748	-0.488634	1.39014	1.65472	-1.07275	0.422936	0.0832116	0.909407
SBS8	-0.729997	1.05135	1.51658	1.55732	0.561867	0.47963	0.0156747	1.17134	1.60459	1.29165	0.576976	1.02429	2.05648	1.69757	0.985251	-0.602122	-0.772044	2.35392	-0.434195	0.0379577	-0.181719
SBS40 (Age)	2.00304	-0.188137	-0.0769391	0.40723	-0.545217	0.607317	-0.5298	-0.293357	0.282119	-0.225532	0.0758358	6.78103e-05	-0.108451	1.16883	-0.0693496	2.02487	1.4945	0.30021	-0.418387	-0.944283	0.578679
SBS9 (Pol η)	-0.0841311	-0.622092	-0.238892	-0.0668962	-0.518357	-0.450143	-0.0282186	-0.45033	-0.371674	-0.773834	0.0935424	-0.429896	-1.17075	-0.115398	-0.45187	-0.462336	0.302866	-0.822599	-0.56825	-0.0697524	-0.106455
SBS26 (MMRD1)	-0.27353	-0.202125	-0.436059	-0.688391	0.331871	-0.243273	0.690388	0.319813	-0.1942	0.198903	0.360482	-0.279325	0.0457404	-0.673578	-0.299058	-0.621702	-0.414865	-0.715959	2.09488	1.20151	-0.00474022
SBS44 (MMRD2)	0.349563	-0.349484	-0.435662	-0.247836	0.00187758	0.186104	-0.0283271	-0.281956	-0.386045	-0.490857	-0.132723	-0.256221	-0.250322	-0.637193	-0.30761	0.317354	0.515471	-0.421964	-0.0536678	-0.333319	0.0455477
SBS2 (APOBEC1)	-0.130054	-0.382606	-0.476866	-0.533974	-0.746586	-0.755555	-0.108286	-0.555348	-0.401097	-0.326588	1.23068	-0.175168	-0.275325	-0.375201	-0.495274	0.28207	-0.249991	-0.470142	-0.237808	-0.597604	-0.62421
SBS13 (APOBEC2)	-0.787326	-0.186142	-0.377446	-0.535455	-0.192303	-0.439531	0.0784187	-0.243836	-0.396507	0.256595	-0.687739	-0.250222	0.216916	-0.138704	0.111306	-1.00447	-1.03329	-0.463468	0.190878	0.301831	-0.304357
SBS3 (HRD)	-1.27193	1.05681	1.20677	0.723846	1.34118	0.394026	0.294458	0.960812	0.596669	0.770324	-0.595391	0.869075	0.607931	0.0794821	0.93075	-1.20181	-1.15414	1.03181	-0.177188	0.933271	0.0808863
S-Dup	-0.738083	0.437698	1.41823	0.883409	0.742946	0.943286	-0.533019	0.132342	0.862998	-0.773224	-0.661442	0.404718	2.09651	-0.771934	-0.493833	-0.803216	-0.791589	-0.414336	-0.804757	-0.794648	-0.795633
M-Dup	-0.801243	2.33472	0.467604	-0.24356	0.657901	1.00259	-0.701915	1.95369	1.29272	-0.901146	0.127352	0.863119	-0.414851	-0.879821	0.808126	-0.842924	-0.646793	-0.544969	-0.746013	-0.985477	-0.919687
L-Dup	-0.576388	-0.530891	-0.517464	-0.638881	-0.0176958	-0.531538	-0.723169	0.0190378	-0.0219977	-0.725761	1.55217	0.089014	-0.393713	-0.0285723	0.622234	-0.580966	0.870983	-0.534816	4.32144	-0.870031	-0.0696762
S-Del	-0.705765	0.122369	0.324187	0.773098	-0.267935	-0.497012	2.33497	0.227314	-0.532005	1.20335	0.382125	-0.521461	-0.387954	0.36633	1.63616	-0.69201	-0.62658	1.63786	-1.08583	2.43523	-0.690535
L-Del	0.475266	-0.675113	-0.529309	-0.639046	-0.475145	-0.493097	-0.178099	-0.20484	-0.681297	2.25161	1.20696	-0.420657	-0.765852	2.47712	-0.615962	0.380304	0.901874	-0.379219	-0.841066	-0.580045	-0.475565
Clust-FBI	0.393426	-0.321374	-0.307928	-0.318384	-0.290496	-0.289933	-0.284113	-0.308265	-0.313951	0.0741799	-0.178326	-0.161733	-0.303161	-0.251744	-0.316719	-0.0058613	-0.245281	0.12251	0.77433	1.3441	0.976909
Clust-SV	1.8206	-0.525908	-0.468733	-0.522177	-0.121222	-0.514344	-0.502108	-0.373735	-0.517035	-0.0439912	-0.507989	-0.288497	-0.28216	0.0159394	-0.524518	1.95369	-0.443212	-0.491677	-0.25424	-0.458179	1.1612
Tr	-0.364875	0.752967	-0.0940086	1.08579	-0.295806	0.764445	1.19942	-0.298366	0.739135	0.097557	-1.07488	0.731436	0.504763	-0.629645	-0.680707	0.0659726	-0.301053	0.529817	-0.607794	-0.138482	-0.100871
FBI/Inv	0.6468	-1.12501	-0.901988	-0.469835	-0.316815	-0.27569	-0.23494	-1.01523	-0.686615	-0.503473	-0.793447	-0.408428	-0.806939	0.132603	-0.709858	0.840195	1.51178	0.13496	-1.00743	-0.194703	0.931327
