## Supplementary material for "Immune and malignant cell phenotypes of ovarian cancer are determined by distinct mutational processes": Table S5

### Sheet: Antibody staining conditions
Antigen	Antibody Clone	Manufacturer	Titration	Detection Dye (cycle)
CD68	D4B9C	Cell Signaling	0.0486 μg/ml	Opal 520 (1)
TOX	E6I3Q	Cell Signaling	0.0644 μg/ml	Opal 540 (2)
PD1	EPR4877(2)	Abcam	5 μg/ml	Opal 570 (3)
PDL1	73-10	Abcam	0.18 μg/ml	Opal 620 (4)
CD8	C8/144B	Cell Signaling	0.125 μg/ml	Opal 650 (5)
panCK	AE1/AE3	Dako	0.665 μg/ml	Opal 690 (6)
CK8/18	C51	Cell Signaling	0.16 μg/ml	Opal 690 (6)
